# Mechanics of DNA Replication and Transcription Guide the Asymmetric Distribution of RNAPol2 and Nucleosomes on Replicated Daughter Genomes

**DOI:** 10.1101/553669

**Authors:** Rahima Ziane, Alain Camasses, Marta Radman-Livaja

## Abstract

Eukaryotic DNA replication occurs in the context of chromatin. Chromatin in its capacity as a transcription regulator, is also thought to have a role in the epigenetic transmission of transcription states from one cell generation to the next. It is still unclear how chromatin structure survives the disruptions of nucleosomal architecture during genomic replication or if chromatin features are indeed instructive of the transcription state of the underlying gene. We have therefore developed a method for measuring chromatin structure dynamics after replication – ChIP -NChAP (Chromatin Immuno-Precipitation - Nascent Chromatin Avidin Pulldown) - which we used to monitor the distribution of RNAPol2 and new and old H3 histones on newly-replicated daughter genomes in S. Cerevisiae. The strand specificity of our sequencing libraries allowed us to uncover the inherently asymmetric distribution of RNAPol2, H3K56ac (a mark of new histones), and H3K4me^3^ and H3K36me^3^ (“active transcription marks” used as proxies for old histones) on daughter chromatids. We find a difference in the timing of lagging and leading strand replication on the order of minutes at a majority of yeast genes. Nucleosomes and RNAPol2 preferentially bind to either the leading or the lagging strand gene copy depending on which one replicated first and RNAPol2 then shifts to the sister copy after its synthesis has completed. Our results suggest that active transcription states are inherited simultaneously and independently of their underlying active chromatin states through the recycling of the transcription machinery and old histones, respectively. We find that “active” histone marks do not instruct the cell to reestablish the same active transcription state at its underlying genes. We propose that rather than being a consequence of chromatin state inheritance transcription actually contributes to the reestablishment of chromatin states on both replicated gene copies. Our findings are consistent with a two-step model of chromatin assembly and RNAPol2 binding to nascent DNA that is based on local differences in replication timing between the lagging and leading strand. The model describes how chromatin and transcription states are first restored on one and then the other replicated gene copy, thus ensuring that after division each cell will have “inherited” a gene copy with identical gene expression and chromatin states.
