## Supplementary material for "Mechanics of DNA Replication and Transcription Guide the Asymmetric Distribution of RNAPol2 and Nucleosomes on Replicated Daughter Genomes": Table S3

### Sheet: Feuil1
Strain name	Strain genotype	origin
ES3086	MATalpha ade2-1::ADE2 leu2-3 112 His3-11 15 ura3-1 can1-100 URA3::GDP-TK(7x) AUR1c::ADH-Hent1	E.Schwob
RZ23	MATa ade2-1 his3-11 15 leu2-3 112 trp1-1 ura3-1 can1-100 GAL psi+ RAD5+ URA3::GDP-TK(7x) AUR1c::ADH-hENT1 ∆rtt109::Kan ∆bar1::His3	This study
RZ71	MATa ade2-1::ADE2 his3-11 15 leu2-3 112 trp1-1 ura3-1 can1-100 Rpb3-3HA::TRP URA3::GDP-TK(7x) AUR1c::ADH-Hent1 ∆bar1::HIS3	This study
RZ72	MATa his3-11 15 leu2-3 112 trp1-1 ura3-1 can1-100 Rpb3-3HA::TRP ∆rtt109::KanMX6 URA3::GDP-TK(7x) AUR1c::ADH-Hent1 ∆bar1::HIS3	This study
YMTK2567	MATa ade2-1::ADE2 leu2-3 112 HIS3-11 15 ura3-1 can1-100 RPB3::3HA-TRP1 MET31::11MYC-his5+	Traci Lee
ZGY954	MATa ade2-1 leu2-3 112 his3-11 15 trp1-1 ura3-1 can1-100 rtt109::KanMX6 bar1∆::his3	Zhiguo Zhang
ZGY929	MATa ade2-1 leu2-3 112 his3-11 15 trp1-1 ura3-1 can1-100 rtt109::KanMX6 bar1∆::his3	Zhiguo Zhang
FY2319	S.pombe: h– leu1-32::[hENT1 leu1+] ura4-294::[hsv-tk ura4+] ade6-704 (pJAH31 and pJK210-tk+ integrant)	S. Forsburg
JRY9406	MATalpha ade2-1 leu2-3 112 His3-11 15 ura3-1 can1-100 URA3::GDP-TK(7x) AUR1c::ADH-Hent1 HIR1-3XFLAG::KanMX Δhst3::HygMX Δhst4::NatMX	J. Rine
hst3 4DD (AC29)	MATalpha ade2-1::ADE2 his3-11 15 leu2-3 112 trp1-1 ura3-1 can1-100 Rpb3-3HA::TRP URA3::GDP-TK(7x) AUR1c::ADH-Hent1 ∆bar1::HIS3 Δhst3::HygMX Δhst4::NatMX	This study
AC33	MATa his3-11,15 leu2-3,112 trp1-1 ura3-1 can1-100, Rpb3-HA::TRP ∆hht1-hhf1::LEU2 ∆hht2-hhf2::KANMX6 trp1:: hht1K56A-HHF1:: TRP1 URA3::GDP-TK(7x) AUR1c::ADH-Hent1 ∆bar1::HIS3	This study
8566 YMP531	MATa ade2-1 ura3-1 his3-11,15 trp1-1 leu2-3,112 can1-100 Mcm2-3A::HYG	K. Labib
Mcm2-3A (AC38)	MATa ade2-1 ura3-1 his3-11,15 trp1-1 leu2-3,112 can1-100 Rpb3-3xHA::TRP mcm2-3A::HYG URA3::GDP-TK(7x) AUR1c::ADH-Hent1 Δbar1::HIS	This study
